# Repeated truncation of a modular antimicrobial peptide gene for neural context

**DOI:** 10.1101/2021.02.24.432738

**Authors:** M.A. Hanson, B. Lemaitre

## Abstract

Antimicrobial peptides (AMPs) are host-encoded antibiotics that combat invading pathogens. These genes commonly encode multiple products as post-translationally cleaved polypeptides. Recent studies have highlighted roles for AMPs in neurological contexts suggesting functions for these defence molecules beyond infection. During our immune study characterizing the antimicrobial peptide gene *Baramicin,* we recovered multiple *Baramicin* paralogs in *Drosophila melanogaster* and other species, united by their N-terminal IM24 domain. Not all paralogs were immune-induced. Here, through careful dissection of the *Baramicin* family’s evolutionary history, we find that these non-immune paralogs result from repeated events of duplication and subsequent truncation of the coding sequence from an immune-inducible ancestor. These truncations leave only the IM24 domain as the prominent gene product. Surprisingly, using mutation and targeted gene silencing we demonstrate that two such genes are adapted for function in neural contexts in *D. melanogaster.* We also show enrichment in the head for independent *Baramicin* genes in other species. The *Baramicin* evolutionary history reveals that the IM24 *Baramicin* domain is not strictly useful in an immune context. We thus provide a case study for how an AMP-encoding gene might play dual roles in both immune and non-immune processes via its multiple peptide products. We reflect on these findings to highlight a blind spot in the way researchers approach AMP research in in vivo contexts.

**Significance statement:** Antimicrobial peptides are immune proteins recently implicated in neurological roles. To date little attention has been paid to the contributions of different gene products in this function. Here we show that an antimicrobial peptide gene encodes multiple products with either immune-specific or neurological roles.
