## supplementary data file 1 for "Repeated truncation of a modular antimicrobial peptide gene for neural context"

### Sheet: README
Tab1 includes the p-values from the Pearson's matrix correlation analysis of BaraA genetic variants with PCR status. BaraA PCR status has significant correlations with a string of nine variant sites in the BaraA gene region.
Tab2 includes the DGRP strains annotated with BaraA copy number status by PCR and annotations of whether each genetic variant is annotated (either as Reference allele or Alternate allele), or status = Unknown

### Sheet: Tab1_Ma-Pa-pval_BaraA2
Data from Wang et al. (2017) https://doi.org/10.1371/journal.ppat.1006260
Pearson's correlation matrix p-value (0.001 = yellow, 0.05 = white, 1.00 = blue)
	PCR status (2 = dup)	2R_9293258_SNP	2R_9293264_DEL	2R_9293318_SNP	2R_9293407_INS	2R_9293471_SNP	2R_9293489_DEL	2R_9293522_INS	2R_9293537_SNP	2R_9293542_SNP	2R_9293563_SNP	2R_9293565_SNP	2R_9293566_SNP	2R_9293576_SNP	2R_9293713_SNP	2R_9293718_SNP	2R_9293720_SNP	2R_9293744_SNP	2R_9293761_DEL	2R_9293891_INS	2R_9293892_SNP	2R_9293899_INS
PCR status (2 = dup)				0.692696		7.88276e-06	0.000709853	0.000896933	0.000896933	0.000896933	0.000140099	0.000896933	0.000709853	0.00493157	0.176075	0.199112	0.224882	0.253698	0.253698	0.249524	0.133333	0.285916
2R_9293258_SNP
2R_9293264_DEL
2R_9293318_SNP	0.692696				0.944387	0.335064	0.41081	0.425056	0.425056	0.43457	0.43457	0.429811	0.425056	0.551129	0.662468	0.674026	0.679898	0.685838	0.69185	0.812455	0.77188	0.723161
2R_9293407_INS				0.944387		0.335064	0.41081	0.425056	0.425056	0.43457	0.43457	0.429811	0.425056	0.551129	0.662468	0.674026	0.679898	0.685838	0.69185	0.812455	0.77188	0.723161
2R_9293471_SNP	7.88276e-06			0.335064	0.335064		0	0	0	0	0	0	0	7.54952e-15	0.000506827	0.00162413	0.000690903	0.000267951	0.000499702	0.00349697	0.0259853	0.00890742
2R_9293489_DEL	0.000709853			0.41081	0.41081	0		0	0	0	0	0	0	0	5.29663e-07	3.48799e-06	1.04498e-06	2.68772e-06	6.74766e-06	0.0251353	0.0622271	0.0101887
2R_9293522_INS	0.000896933			0.425056	0.425056	0	0		0	0	0	0	0	0	1.47866e-07	1.13525e-06	3.22834e-07	8.95022e-07	2.41617e-06	0.000248244	0.00200416	0.000234398
2R_9293537_SNP	0.000896933			0.425056	0.425056	0	0	0		0	0	0	0	0	1.36823e-06	9.15861e-06	3.01859e-06	7.81263e-06	1.96866e-05	0.00264814	0.010983	0.0061146
2R_9293542_SNP	0.000896933			0.43457	0.43457	0	0	0	0		0	0	0	0	6.0106e-07	4.46585e-06	1.42352e-06	3.87679e-06	1.02618e-05	0.0147641	0.0360353	0.00424359
2R_9293563_SNP	0.000140099			0.43457	0.43457	0	0	0	0	0		0	0	0	5.92019e-08	5.07885e-07	1.39157e-07	4.07288e-07	1.15863e-06	0.0147641	0.0360353	0.00424359
2R_9293565_SNP	0.000896933			0.429811	0.429811	0	0	0	0	0	0		0	0	9.42063e-08	7.63839e-07	2.1327e-07	6.07241e-07	1.68207e-06	0.0165102	0.0404378	0.00510724
2R_9293566_SNP	0.000709853			0.425056	0.425056	0	0	0	0	0	0	0		0	1.285e-08	1.13336e-07	2.7418e-08	8.14439e-08	2.35514e-07	0.0184115	0.0452371	0.0061146
2R_9293576_SNP	0.00493157			0.551129	0.551129	7.54952e-15	0	0	0	0	0	0	0		0.0219883	0.0324822	0.066572	0.127463	0.455703	0.0290789	0.293585	0.0479762
2R_9293713_SNP	0.176075			0.662468	0.662468	0.000506827	5.29663e-07	1.47866e-07	1.36823e-06	6.0106e-07	5.92019e-08	9.42063e-08	1.285e-08	0.0219883		0	0	0	0	0.518045	0.765047	0.000124195
2R_9293718_SNP	0.199112			0.674026	0.674026	0.00162413	3.48799e-06	1.13525e-06	9.15861e-06	4.46585e-06	5.07885e-07	7.63839e-07	1.13336e-07	0.0324822	0		0	0	0	0.568233	0.674938	0.000582372
2R_9293720_SNP	0.224882			0.679898	0.679898	0.000690903	1.04498e-06	3.22834e-07	3.01859e-06	1.42352e-06	1.39157e-07	2.1327e-07	2.7418e-08	0.066572	0	0		0	0	0.594992	0.629606	2.44937e-05
2R_9293744_SNP	0.253698			0.685838	0.685838	0.000267951	2.68772e-06	8.95022e-07	7.81263e-06	3.87679e-06	4.07288e-07	6.07241e-07	8.14439e-08	0.127463	0	0	0		0	0.622935	0.584277	1.31253e-05
2R_9293761_DEL	0.253698			0.69185	0.69185	0.000499702	6.74766e-06	2.41617e-06	1.96866e-05	1.02618e-05	1.15863e-06	1.68207e-06	2.35514e-07	0.455703	0	0	0	0		0.652124	0.170504	6.69437e-06
2R_9293891_INS	0.249524			0.812455	0.812455	0.00349697	0.0251353	0.000248244	0.00264814	0.0147641	0.0147641	0.0165102	0.0184115	0.0290789	0.518045	0.568233	0.594992	0.622935	0.652124		0	0
2R_9293892_SNP	0.133333			0.77188	0.77188	0.0259853	0.0622271	0.00200416	0.010983	0.0360353	0.0360353	0.0404378	0.0452371	0.293585	0.765047	0.674938	0.629606	0.584277	0.170504	0		0
2R_9293899_INS	0.285916			0.723161	0.723161	0.00890742	0.0101887	0.000234398	0.0061146	0.00424359	0.00424359	0.00510724	0.0061146	0.0479762	0.000124195	0.000582372	2.44937e-05	1.31253e-05	6.69437e-06	0	0

### Sheet: Tab2_BaraA2_locus_CNV
Line	PCR status (2 = dup)	2R_9293258_SNP	2R_9293264_DEL	2R_9293318_SNP	2R_9293407_INS	2R_9293471_SNP	2R_9293489_DEL	2R_9293522_INS	2R_9293537_SNP	2R_9293542_SNP	2R_9293563_SNP	2R_9293565_SNP	2R_9293566_SNP	2R_9293576_SNP	2R_9293713_SNP	2R_9293718_SNP	2R_9293720_SNP	2R_9293744_SNP	2R_9293761_DEL	2R_9293891_INS	2R_9293892_SNP	2R_9293899_INS
26	1	1	1	1	1	0	0	0	0	0	0	0	0	0	0	0	0	0	0	0	0	0
28	1	1	1	1	1	0	0	0	0	0	0	0	0	0	0	0	0	0	0	0	0	0
31	1	1	1	1	1	1	1	1	1	1	1	1	1	0	1	1	1	1	1	0	0	0
32	1	1	1	1	1	1	1	1	1	1	1	1	1	1	1	1	1	1	1	1	1	1
38	1	1	1	1	1	0	0	0	0	0	0	0	0	0	0	0	0	0	0	0	0	0
40	1	1	1	1	1	0	0	0	0	0	0	0	0	0	0	0	0	0	0	0	0	0
48	1	1	1	1	1	1	0	0	0	0	0	0	0	0	0	0	0	0	0	0	0	0
69	1	1	1	1	1	0	0	0	0	0	0	0	0	0	0	0	0	0	0	0	0	0
75	1	1	1	1	1	0	0	0	0	0	0	0	0	0	0	0	0	0	0	0	0	0
91	1	1	1	1	1	0	0	0	0	0	0	0	0	0	1	1	0	0	0	0	0	0
100	1	1	1	1	1	1	0	0	0	0	0	0	0	0	0	0	0	0	0	0	0	0
101	1	1	1	1	1	1	1	1	1	1	1	1	1	1	0	0	0	0	0	0	0	0
109	1	1	1	1	1	1	1	1	1	1	1	1	1	1	1	1	1	1	1	0	0	0
142	1	1	1	1	1	1	1	1	0	1	1	1	1	0	1	1	1	1	1	0	0	1
149	1	1	1	1	1	0	0	0	0	0	0	0	0	0	0	0	0	0	0	0	0	0
158	1	1	1	1	1	0	0	0	0	0	0	0	0	0	0	0	0	0	0	0	0	0
181	1	1	1	1	1	1	1	1	1	1	1	1	1	1	0	0	0	0	0	0	0	0
208	1	1	1	1	1	0	0	0	0	0	0	0	0	0	0	0	0	0	0	0	0	0
229	1	1	1	1	1	1	0	0	0	0	0	0	0	0	0	0	0	0	0	0	0	0
235	1	1	1	1	1	0	0	0	0	0	0	0	1	1	1	1	1	1	1	0	0	0
239	1	1	1	1	1	1	1	1	1	1	1	1	1	1	0	0	0	0	0	0	0	0
256	1	1	1	1	1	1	1	1	1	1	1	1	1	0	0	0	0	0	0	0	0	0
303	1	1	1	1	1	1	0	0	0	0	0	0	0	0	0	0	0	0	0	0	0	0
304	1	1	1	1	1	1	1	1	1	1	1	1	1	1	0	0	0	0	0	0	0	0
306	1	1	1	1	1	1	0	0	0	0	0	0	0	0	0	0	0	0	0	0	0	0
309	1	1	1	1	1	1	1	1	1	1	1	1	1	0	1	1	1	1	1	0	0	0
310	1	1	1	1	1	0	0	0	0	0	0	0	0	0	0	0	0	0	0	0	0	0
313	1	1	1	1	1	0	1	1	1	1	1	1	1	1	1	1	1	0	0	0	0	0
315	1	1	1	1	1	1	0	1	1	1	1	1	1	1	0	0	0	0	0	1	1	1
318	1	1	1	1	1	1	1	1	1	1	1	1	1	1	1	1	1	0	0	0	0	0
319	1	1	1	1	1	1	0	0	0	0	0	0	0	0	0	0	0	0	0	0	0	0
320	1	1	1	1	1	1	1	1	1	1	1	1	1	0	1	1	1	1	1	0	0	0
321	1	1	1	1	1	0	0	0	0	0	0	0	0	0	0	0	0	0	0	0	0	0
332	1	1	1	1	1	1	1	1	1	1	1	1	1	1	0	0	0	0	0	0	0	0
335	1	1	1	1	1	0	0	0	0	0	0	0	0	0	0	0	0	0	0	0	0	0
338	1	1	1	1	1	0	1	1	1	1	1	1	1	0	0	0	0	0	0	0	0	0
340	1	1	1	1	1	1	1	1	1	1	1	1	1	1	1	1	1	1	0	0	0	0
348	1	1	1	1	1	1	1	1	1	1	1	1	1	0	1	0	1	1	1	0	0	1
350	1	1	1	1	1	1	1	1	0	0	0	0	0	0	0	0	0	0	0	0	0	0
352	1	1	1	1	1	0	0	0	0	0	0	0	0	0	0	0	0	0	0	0	0	0
354	1	1	1	1	1	1	1	1	1	1	1	1	1	1	1	1	1	1	1	0	0	1
355	1	1	1	1	1	1	1	1	1	1	1	1	1	1	1	1	1	1	1	0	0	1
358	1	1	1	1	1	0	0	0	0	0	0	0	0	0	0	0	0	0	0	0	1	1
359	1	1	1	1	1	0	0	0	0	0	0	0	0	0	0	0	0	0	0	0	0	0
361	1	1	1	1	1	1	0	0	0	0	0	0	0	0	0	0	0	0	0	0	0	0
362	1	1	1	1	1	1	0	0	0	0	0	0	0	0	0	0	0	0	0	0	0	0
365	1	1	1	1	1	0	0	0	0	0	0	0	0	0	0	0	0	0	0	0	0	0
373	1	1	1	1	1	1	0	0	0	0	0	0	0	0	0	0	0	0	0	0	0	0
377	1	1	1	1	1	1	1	1	1	1	1	1	1	0	0	0	0	0	0	1	1	1
382	1	1	1	1	1	1	0	0	0	0	0	0	0	0	0	0	0	0	0	0	0	0
383	1	1	1	1	1	1	1	1	1	1	1	1	1	1	1	1	0	1	1	0	0	0
385	1	1	1	1	1	1	1	1	1	1	1	1	1	1	0	0	0	0	0	0	0	0
390	1	1	1	1	1	1	0	0	0	0	0	0	0	0	0	0	0	0	0	0	0	0
391	1	1	1	1	1	1	1	1	1	1	1	1	1	1	0	0	0	0	0	0	0	0
392	1	1	1	1	1	1	1	1	1	1	1	1	1	1	0	0	0	0	0	0	0	0
395	1	1	1	1	1	1	1	1	1	1	1	1	1	1	0	0	0	0	0	0	0	0
397	1	1	1	1	1	1	1	1	1	1	1	1	1	1	0	0	0	0	0	1	1	1
399	1	1	1	1	1	1	1	1	1	1	1	1	1	0	0	0	0	0	0	0	0	0
405	1	1	1	1	1	0	0	0	0	0	0	0	0	0	0	0	0	0	0	0	0	0
406	1	1	1	1	1	0	0	0	0	0	0	0	0	0	0	0	0	0	0	0	0	0
409	1	1	1	1	1	1	0	0	0	0	0	0	0	0	0	0	0	0	0	0	0	0
426	1	1	1	1	1	1	1	1	1	1	1	1	1	1	0	0	0	0	0	0	0	0
427	1	1	1	1	1	0	0	0	0	0	0	0	0	0	0	0	0	0	0	0	0	0
437	1	1	1	1	1	1	0	0	0	0	0	0	0	0	0	0	0	0	0	0	0	0
443	1	1	1	1	1	0	0	0	0	0	0	0	0	0	0	0	0	0	0	0	0	0
491	1	1	1	1	1	0	0	0	0	0	0	0	0	0	0	0	0	0	0	0	0	0
502	1	1	1	1	1	0	0	0	0	0	0	0	0	0	0	0	0	0	0	0	0	0
528	1	1	1	1	1	1	1	0	1	1	1	1	1	1	0	0	0	0	0	0	0	0
530	1	1	1	1	1	1	1	1	1	1	1	1	1	1	0	0	0	0	0	0	0	0
535	1	1	1	1	1	0	0	0	0	0	0	0	0	0	0	0	0	0	0	0	0	0
551	1	1	1	1	1	1	0	1	1	0	0	0	0	0	0	0	0	0	0	1	1	1
555	1	1	1	1	1	0	0	0	0	0	0	0	0	0	0	0	0	0	0	0	0	0
559	1	1	1	1	1	1	1	1	0	0	0	0	0	0	0	0	0	0	0	1	1	1
563	1	1	1	1	1	1	1	0	1	1	1	1	1	0	0	0	0	0	0	0	0	0
566	1	1	1	1	1	1	1	1	1	1	1	1	1	1	0	0	0	0	0	1	1	1
584	1	1	1	1	1	0	0	0	0	0	0	0	0	0	0	0	0	0	0	0	0	0
627	1	1	1	1	1	1	0	0	0	0	0	0	0	0	0	0	0	0	0	0	0	0
634	1	1	1	1	1	1	1	1	1	1	1	1	1	1	0	0	0	0	0	0	0	0
703	1	1	1	1	1	0	0	0	0	0	0	0	0	0	0	0	0	0	0	0	0	0
705	1	1	1	1	1	1	1	1	1	1	1	1	1	1	0	0	0	0	0	0	0	0
714	1	1	1	0	1	0	0	0	0	0	0	0	0	0	0	0	0	0	0	0	0	0
716	1	1	1	1	1	0	0	0	0	0	0	0	0	0	0	0	0	0	0	0	0	0
721	1	1	1	1	1	0	0	0	0	0	0	0	0	0	0	0	0	0	0	0	0	0
732	1	1	1	1	1	0	0	0	0	0	0	0	0	0	1	1	1	1	1	0	1	1
738	1	1	1	1	1	1	1	1	1	1	1	1	1	0	1	1	1	1	1	0	0	0
748	1	1	1	1	1	0	0	0	0	0	0	0	0	0	0	0	0	0	0	0	0	0
761	1	1	1	1	1	1	1	1	1	1	1	1	1	1	0	0	0	0	0	0	0	0
776	1	1	1	1	1	1	1	1	1	1	1	1	1	1	0	0	0	0	0	0	0	0
783	1	1	1	1	1	0	0	0	0	0	0	0	0	0	0	0	0	0	0	0	0	0
786	1	1	1	1	1	0	1	1	1	1	1	1	1	1	0	0	0	0	0	0	0	0
787	1	1	1	1	1	0	0	0	0	0	0	0	0	0	0	0	0	0	0	0	0	0
790	1	1	1	1	1	1	1	1	1	1	1	1	1	1	1	1	1	1	1	0	0	0
799	1	1	1	1	1	0	0	0	0	0	0	0	0	0	0	0	0	0	0	0	0	0
801	1	1	1	1	1	1	1	1	1	1	1	1	1	0	1	1	1	1	1	0	1	1
802	1	1	1	1	1	1	1	1	1	1	1	1	1	0	0	0	0	0	1	0	1	1
808	1	1	1	1	1	1	0	0	0	0	0	0	0	0	0	0	0	0	0	0	0	0
810	1	1	1	1	1	0	0	0	0	0	0	0	0	0	0	0	0	0	0	0	0	0
818	1	1	1	1	1	0	0	0	0	0	0	0	0	0	0	0	0	0	0	0	0	0
819	1	1	1	1	1	1	1	1	1	1	1	1	1	0	1	1	1	1	1	0	0	0
820	1	1	1	1	1	0	0	0	0	0	0	0	0	0	0	0	0	0	0	0	0	0
821	1	1	1	1	1	1	1	1	1	1	1	1	1	1	0	0	0	0	0	1	1	1
822	1	1	1	1	1	1	1	1	1	1	1	1	1	1	0	0	0	0	0	0	0	0
832	1	1	1	1	1	1	1	1	1	1	1	1	1	0	0	0	0	0	0	0	0	0
843	1	1	1	1	1	1	1	0	1	1	1	1	1	1	0	0	0	0	0	0	0	0
849	1	1	1	1	1	1	1	1	1	1	1	1	1	1	0	0	0	0	0	0	0	0
850	1	1	1	1	1	1	1	1	1	1	1	1	1	1	0	0	0	0	0	0	0	0
852	1	1	1	1	1	0	0	0	0	0	0	0	0	0	0	0	0	0	0	0	0	0
859	1	1	1	1	1	1	1	1	1	1	1	1	1	0	0	0	0	0	0	0	0	0
890	1	1	1	1	1	1	1	1	1	1	1	1	1	0	0	0	0	0	0	0	0	0
892	1	1	1	1	1	0	0	0	0	0	0	0	0	0	0	0	0	0	0	0	0	0
897	1	1	1	1	1	0	0	0	0	0	0	0	0	0	0	0	0	0	0	0	1	1
900	1	1	1	1	1	1	1	1	1	1	1	1	1	1	0	0	0	0	0	0	0	0
911	1	1	1	1	1	1	1	1	1	1	1	1	1	0	1	1	1	1	1	0	0	0
913	1	1	1	1	1	1	0	0	0	0	0	0	0	0	0	0	0	0	0	0	0	0
85	2	1	1	1	1	0	0	0	0	0	0	0	0	0	0	0	0	0	0	0	0	0
88	2	1	1	1	1	0	0	0	0	0	0	0	0	0	0	0	0	0	0	0	0	0
105	2	1	1	1	1	0	0	0	0	0	0	0	0	0	0	0	0	0	0	0	0	0
129	2	1	1	1	1	0	0	0	0	0	0	0	0	0	0	0	0	0	0	0	0	0
136	2	1	1	1	1	0	0	0	0	0	0	0	0	0	0	0	0	0	0	0	0	0
195	2	1	1	1	1	0	0	0	0	0	0	0	0	0	0	0	0	0	0	0	0	0
228	2	1	1	1	1	0	0	0	0	0	0	0	0	0	0	0	0	0	0	0	0	0
280	2	1	1	1	1	0	0	0	0	0	0	0	0	0	0	0	0	0	0	0	0	0
287	2	1	1	1	1	0	0	0	0	0	0	0	0	0	0	0	0	0	0	0	0	0
336	2	1	1	1	1	0	1	1	1	1	0	1	1	0	0	0	0	0	0	0	0	0
357	2	1	1	1	1	0	0	0	0	0	0	0	0	0	0	0	0	0	0	0	0	0
386	2	1	1	1	1	0	0	0	0	0	0	0	0	0	0	0	0	0	0	0	0	0
707	2	1	1	1	1	0	0	0	0	0	0	0	0	0	0	0	0	0	0	0	0	0
805	2	1	1	1	1	0	0	0	0	0	0	0	0	0	1	1	1	1	1	0	0	1
837	2	1	1	1	1	0	0	0	0	0	0	0	0	0	0	0	0	0	0	0	0	0
853	2	1	1	1	1	1	0	0	0	0	0	0	0	0	0	0	0	0	0	0	0	0
855	2	1	1	1	1	0	0	0	0	0	0	0	0	0	0	0	0	0	0	0	0	0
907	2	1	1	1	1	0	0	0	0	0	0	0	0	0	0	0	0	0	0	0	0	0
21		1	1	1	1	0	0	0	0	0	0	0	0	0	0	0	0	0	0	0	0	0
41		1	1	1	1	1	1	1	1	1	1	1	1	1	1	1	1	1	1	0	0	0
42		1	1	1	1	1	1	1	1	1	1	1	1	1	0	0	0	0	0	0	0	0
45		1	1	1	1	0	0	0	0	0	0	0	0	0	0	0	0	0	0	0	0	0
49		1	1	1	1	1	1	1	0	0	0	0	0	0	0	0	0	0	0	0	0	0
57		1	1	1	1	0	0	0	0	0	0	0	0	0	0	0	0	0	0	0	0	0
59		1	1	1	1	1	1	1	1	1	1	1	1	0	1	1	1	1	1	0	0	0
73		1	1	1	1	0	0	0	0	0	0	0	0	0	0	0	0	0	0	0	0	0
83		1	1	1	1	1	1	1	1	1	1	1	1	0	1	1	1	1	1	0	0	0
93		1	1	1	0	0	0	0	0	0	0	0	0	0	0	0	0	0	0	0	0	0
138		1	1	1	1	0	0	0	0	0	0	0	0	0	0	0	0	0	0	0	0	0
153		1	1	1	1	0	0	0	0	0	0	0	0	0	0	0	0	0	0	0	0	0
161		1	1	1	1	1	1	1	1	1	1	1	1	0	0	0	0	0	0	0	0	0
176		1	1	1	1	1	1	1	1	1	1	1	1	1	0	0	0	0	0	0	0	0
177		1	1	1	1	0	0	0	0	0	0	0	0	0	0	0	0	0	0	0	0	0
189		1	1	1	1	1	1	1	1	1	1	1	1	0	0	0	0	0	0	1	1	1
217		1	1	1	1	1	1	1	1	1	1	1	1	1	0	0	0	0	0	0	0	0
223		1	1	1	1	1	0	0	0	0	0	0	0	0	0	0	0	0	0	0	0	0
227		1	1	1	1	0	0	0	0	0	0	0	0	0	0	0	0	0	0	0	0	0
233		1	1	1	1	1	1	1	1	1	1	1	1	0	0	0	0	0	0	0	0	0
237		1	1	1	1	0	0	0	0	0	0	0	0	0	0	0	0	0	0	0	0	0
301		1	1	1	1	1	1	0	1	1	1	1	1	1	0	0	0	0	0	0	0	0
307		1	1	1	1	1	1	1	1	1	1	1	1	1	0	0	0	0	0	0	0	0
317		1	1	1	1	0	1	0	0	0	0	0	0	0	0	0	0	0	0	0	0	0
324		1	1	1	1	0	0	0	0	0	0	0	0	0	0	0	0	0	0	0	0	0
325		1	1	1	1	0	1	1	1	0	1	1	1	1	0	0	0	0	0	0	0	0
356		1	1	1	1	0	0	0	0	0	0	0	0	0	0	0	0	0	0	0	0	0
360		1	1	1	1	0	0	0	0	0	0	0	0	0	0	0	0	0	0	0	0	0
367		1	1	1	1	0	0	0	0	0	0	0	0	0	0	0	0	0	0	0	0	0
370		1	1	1	1	1	1	1	1	1	1	1	1	0	1	1	1	1	1	0	0	0
371		1	1	1	1	1	0	0	0	0	0	0	0	0	0	0	0	0	0	0	0	0
374		1	1	1	1	0	0	0	0	0	0	0	0	0	0	0	0	0	0	0	0	0
375		1	1	1	1	0	0	0	0	0	0	0	0	0	0	0	0	0	0	0	0	0
379		1	1	1	1	0	0	0	0	0	0	0	0	0	0	0	0	0	0	0	0	0
380		1	1	1	1	1	1	1	1	1	1	1	1	1	1	1	1	1	0	0	0	1
381		1	1	1	1	0	0	0	0	0	0	0	0	0	0	0	0	0	0	0	0	0
439		1	1	1	1	1	1	1	1	1	1	1	1	1	0	0	0	0	0	1	1	1
440		1	1	1	1	0	0	0	0	0	0	0	0	0	0	0	0	0	0	0	0	0
441		1	1	1	1	0	0	0	0	0	0	0	0	0	0	0	0	0	0	0	0	0
461		1	1	1	1	0	0	0	0	0	0	0	0	0	0	0	0	0	0	0	0	0
486		1	1	1	1	0	0	0	0	0	0	0	0	0	0	0	0	0	0	0	0	0
492		1	1	1	1	0	0	0	0	0	0	0	0	0	1	1	1	1	1	0	0	0
505		1	1	1	1	1	1	1	1	1	1	1	1	1	0	0	0	0	0	0	0	0
508		1	1	1	1	0	0	0	0	0	0	0	0	0	0	0	0	0	0	0	0	0
509		1	1	1	1	0	0	0	0	0	0	0	0	0	0	0	0	0	0	0	0	0
513		1	1	1	1	1	1	1	1	1	1	1	1	1	0	0	0	0	0	0	0	0
517		1	1	1	1	0	0	0	0	0	0	0	0	0	0	0	0	0	0	0	0	0
531		1	1	1	1	0	0	0	0	0	0	0	0	0	0	0	0	0	0	0	0	0
589		1	1	1	1	0	0	0	0	0	0	0	0	0	0	0	0	0	0	0	0	0
595		1	1	1	1	1	1	1	1	1	1	1	1	1	1	0	0	0	0	0	0	0
596		1	1	1	1	0	0	0	0	0	0	0	0	0	0	0	0	0	0	0	0	0
630		1	1	1	1	1	0	0	0	0	0	0	0	0	0	0	0	0	0	0	0	0
639		1	1	1	1	1	1	1	1	1	1	1	1	1	0	0	0	0	0	0	0	0
642		1	1	1	1	0	0	0	0	0	0	0	0	0	0	0	0	0	0	0	0	0
646		1	1	1	1	1	1	1	1	1	0	0	0	0	0	0	0	0	0	0	0	0
712		1	1	1	1	0	0	0	0	0	0	0	0	0	0	0	0	0	0	0	0	0
727		1	1	1	1	0	0	0	0	0	0	0	0	0	0	0	0	0	0	0	0	0
730		1	1	1	1	0	0	0	0	0	0	0	0	0	0	0	0	0	0	0	0	0
737		1	1	1	1	0	0	0	0	0	0	0	0	0	0	0	0	0	0	0	0	0
757		1	1	1	1	1	1	1	1	1	1	1	1	1	0	0	0	0	0	0	0	0
765		1	1	1	1	0	0	0	0	0	0	0	0	0	0	0	0	0	0	0	0	0
774		1	1	1	1	1	1	1	1	0	1	1	1	0	1	1	1	1	1	0	0	0
796		1	1	1	1	0	0	0	0	0	0	0	0	0	0	0	0	0	0	0	0	0
804		1	1	1	1	0	0	0	0	0	0	0	0	0	1	1	1	1	1	0	0	0
812		1	1	1	1	1	1	1	1	1	1	1	1	0	1	1	1	1	1	0	0	0
857		1	1	1	1	1	1	1	1	1	1	1	1	1	0	0	0	0	0	0	0	0
861		1	1	1	1	0	0	0	0	0	0	0	0	0	0	0	0	0	0	0	0	0
879		1	1	1	1	0	0	0	0	0	0	0	0	0	0	0	0	0	0	0	0	0
882		1	1	1	1	0	0	0	0	0	0	0	0	0	0	0	0	0	0	1	1	1
884		1	1	1	1	0	0	0	0	0	0	0	0	0	0	0	0	0	0	0	0	0
887		1	1	1	1	1	1	1	1	1	1	1	1	1	0	0	0	0	0	0	0	0
894		1	1	1	1	0	0	0	0	0	0	0	0	1	1	1	1	1	1	0	0	1
908		1	1	1	1	1	1	1	1	1	1	1	1	1	0	0	0	0	0	0	0	0
