## supplementary data file 4 for "Repeated truncation of a modular antimicrobial peptide gene for neural context"

### Sheet: Experimental fly stocks
Fly stock	Source	Identifier
iso w1118 DrosDel	Luis Teixeira	Ferreira et al. (2014)
OR-R	Bruno Lemaitre
Exelexis w1118	Brian McCabe
Canton S	Bruno Lemaitre
w1118	Steven Wasserman
yw	Bruno Lemaitre
iso Rel[E20]	Luis Teixeira	DOI: 10.7554/eLife.44341
iso spz[rm7]	Luis Teixeira	DOI: 10.7554/eLife.44341
iso ΔBaraA	Hanson et al. (2021)	https://doi.org/10.1371/journal.ppat.1009846
w; ΔBaraB[LC1]	Lianne Cohen and Steven Wasserman
iso ΔBaraB[LC1]	This study
+; ΔBaraB[LC1]/CyO-GFP	This study
w; ΔBaraB[LC4]	Lianne Cohen and Steven Wasserman
iso ΔBaraB[LC4]	This study
+; ΔBaraB[LC4]/CyO-GFP	This study
Df(9063, BaraB}	Bloomington Stock Centre	BDSC9063
+;+;ATM[8], e-	Peterson et al. (2012)	doi: 10.1073/pnas.1110470109
Actin5C-Gal4/CyO-GFP	Bruno Lemaitre
elav-Gal4;;	Brian McCabe
elav-Gal4, UAS-Dcr2;;	Brian McCabe
BaraA-Gal4	Hanson et al. (2021)	https://doi.org/10.1371/journal.ppat.1009846
Other neural Gal4 drivers	Brian McCabe
Other tissue Gal4 drivers	Bruno Lemaitre
BaraB-IR{TRiP}	Bloomington Stock Centre	BDSC61998
BaraB-IR{KK}	Vienna Stock Centre	v105012
BaraC-IR{KK}	Vienna Stock Centre	v107852
D. simulans	Florent Masson	w501
D. mauritiana	Roman Arguello
D. sechellia	Roman Arguello
D. yakuba	Roman Arguello
D. suzukii	Kyorin Stock Centre	k-awa036, NGM-2
D. pseudoobscura	Kyorin Stock Centre	k-s12
D. willistoni	Florent Masson	doi: 10.1038/nature06341
D. virilis	Florent Masson	doi: 10.1038/nature06341
D. neotestacea	Steve Perlman	S-W- East (Hartford CT), https://doi.org/10.1186/s12862-016-0805-y

### Sheet: DGRP stocks & BaraA PCR status
DGRP #	Copy number by PCR		DGRP analysis data are included in the supplementary data file X including Pearson's correlation analysis
26	1
28	1
31	1
32	1
38	1
40	1
48	1
69	1
75	1
91	1
100	1
101	1
109	1
142	1
149	1
158	1
181	1
208	1
229	1
235	1
239	1
256	1
303	1
304	1
306	1
309	1
310	1
313	1
315	1
318	1
319	1
320	1
321	1
332	1
335	1
338	1
340	1
348	1
350	1
352	1
354	1
355	1
358	1
359	1
361	1
362	1
365	1
373	1
377	1
382	1
383	1
385	1
390	1
391	1
392	1
395	1
397	1
399	1
405	1
406	1
409	1
426	1
427	1
437	1
443	1
491	1
502	1
528	1
530	1
535	1
551	1
555	1
559	1
563	1
566	1
584	1
627	1
634	1
703	1
705	1
714	1
716	1
721	1
732	1
738	1
748	1
761	1
776	1
783	1
786	1
787	1
790	1
799	1
801	1
802	1
808	1
810	1
818	1
819	1
820	1
821	1
822	1
832	1
843	1
849	1
850	1
852	1
859	1
890	1
892	1
897	1
900	1
911	1
913	1
85	2
88	2
105	2
129	2
136	2
195	2
228	2
280	2
287	2
336	2
357	2
386	2
707	2
805	2
837	2
853	2
855	2
907	2
21
41
42
45
49
57
59
73
83
93
138
153
161
176
177
189
217
223
227
233
237
301
307
317
324
325
356
360
367
370
371
374
375
379
380
381
439
440
441
461
486
492
505
508
509
513
517
531
589
595
596
630
639
642
646
712
727
730
737
757
765
774
796
804
812
857
861
879
882
884
887
894
908
