## supplementary data file 5 for "Repeated truncation of a modular antimicrobial peptide gene for neural context"

### Sheet: Sheet1
Primer	Gene	Sequence	qPCR annealing temp	Reference	Notes
D. melanogaster
RpL32 F	Rp49 / RpL32	GCCGCTTCAAGGGACAGTATCTG	60'C	Hanson et al. (2016)
RpL32 R	Rp49 / RpL32	AAACGCGGTTCTGCATGAG	60'C	Hanson et al. (2016)
BaraA-230F	BaraA	GGTGAGCATGTGTACACCGA	60'C	Hanson et al. (2019a)
BaraA-331R	BaraA	GGCGGAAAAATTGGGACCAC	60'C	Hanson et al. (2019a)
BaraB-260F	BaraB	CATCGTCGCCAGCAGATCAC	60'C	This study
BaraB-357R	BaraB	TCCTCTAAGCGTATGTGTTCCTGG	60'C	This study
BaraC-70F	BaraC	CACGCTGTTGTTTGCCGTG	60'C	This study
BaraC-153R	BaraC	CGTTTCCAGGTGTGCCGAA	60'C	This study
CG5791-70F	BomBc3	CTGATCGGCGCTCATCCCAG	60'C	Hanson et al. (2016)
CG5791-187R	BomBc3	GGGATGAGGAGAAGCTGCGG	60'C	Hanson et al. (2016)
D. simulans
RpL32 130F	RpL32	TGCTAAGCTGTCGCACAAATGG	60'C	This study
mausimsec-RpL32 R	RpL32	GCGCTTGTTCGATCCGTAACC	60'C	This study
BaraA-230F	BaraA	GGTGAGCATGTGTACACCGA	60'C	This study
mausim-BaraA R	BaraA	GCGGAATAACTGGGGCCAC	60'C	This study
mausim-BaraB F	BaraB	GATAGTGTGTCGGTGTGGAAGC	60'C	This study
sim BaraB R	BaraB	CTTATTCGGAACCGTTTTAGTATTGCAG	60'C	This study
BaraC-70F	BaraC	CACGCTGTTGTTTGCCGTG	60'C	This study
BaraC-153R	BaraC	CGTTTCCAGGTGTGCCGAA	60'C	This study
D. sechellia
RpL32 130F	RpL32	TGCTAAGCTGTCGCACAAATGG	60'C	This study
mausimsec-RpL32 R	RpL32	GCGCTTGTTCGATCCGTAACC	60'C	This study
BaraA-230F	BaraA	GGTGAGCATGTGTACACCGA	60'C	This study
sec-BaraA R	BaraA	GGCGGAATAATTGGGACCACT	60'C	This study
BaraB-764F	BaraB	ATGATAGTGTTTCGGTGTGGAAGC	60'C	This study
sec-BaraB R	BaraB	CTGCTTCCCATTATTTGTTAGTATTGCAG	60'C	This study
BaraC-70F	BaraC	CACGCTGTTGTTTGCCGTG	60'C	This study
BaraC-153R	BaraC	CGTTTCCAGGTGTGCCGAA	60'C	This study
D. mauritiana
RpL32 130F	RpL32	TGCTAAGCTGTCGCACAAATGG	60'C	This study
mausimsec-RpL32 R	RpL32	GCGCTTGTTCGATCCGTAACC	60'C	This study
BaraA-230F	BaraA	GGTGAGCATGTGTACACCGA	60'C	This study
mausim-BaraA R	BaraA	GCGGAATAACTGGGGCCAC	60'C	This study
mausim-BaraB F	BaraB	GATAGTGTGTCGGTGTGGAAGC	60'C	This study
mau-BaraB R	BaraB	GTGATCCCATTATTTGTTAGTATTGCAGC	60'C	This study
BaraC-70F	BaraC	CACGCTGTTGTTTGCCGTG	60'C	This study
BaraC-153R	BaraC	CGTTTCCAGGTGTGCCGAA	60'C	This study
D. yakuba
RpL32 130F	RpL32	TGCTAAGCTGTCGCACAAATGG	60'C	This study
RpL32 242R	RpL32	GTGAGCTTGTTCGATCCGTAACC	60'C	This study
BaraA-230F	BaraA	GGTGAGCATGTGTACACCGA	60'C	This study
Dyak-BaraA-R	BaraA	GCGGAAAAACTGGGACCACT	60'C	This study
Dyak-BaraB-F	BaraB	GATGATACGTCGGTGTGGAAGC	60'C	This study
Dyak-BaraB-R	BaraB	GGAATTTGAGCTTGGCAGTGTCA	60'C	This study
Dyak14-BaraB-F	BaraB	AACTTCGTCACTAATTGCAATCAAGCA	60'C	This study	Used to validate that lack of BaraB induction was not primer-specific/transcript specific. Confirmed that primers did not explain lack of Dyak\BaraB expression
Dyak14-BaraB-R	BaraB	GCCTTTGAGAATCGAGACAGTTCG	60'C	This study
Dyak-BaraC-F	BaraC	CACTTTGTTGTTCGCCGCG	60'C	This study
Dyak-BaraC-R	BaraC	GCGTATGTAAATGCCATTGCCAG	60'C	This study
D. suzukii
RpL32 130F	RpL32	TGCTAAGCTGTCGCACAAATGG	60'C	This study
RpL32 242R	RpL32	GTGAGCTTGTTCGATCCGTAACC	60'C	This study
BaraA-258F	BaraA	AGTTTGAAAACGCTCCTCGACG	60'C	This study
BaraA-363R	BaraA	CTGATTGTGTGGGAAGCTGGAC	60'C	This study
BaraB-764F	BaraB	ATGATAGTGTTTCGGTGTGGAAGC	60'C	This study
BaraB-883R	BaraB	TTGAGGCATCCCATCTTTAGTAATTCTG	60'C	This study
BaraC-179F	BaraC	ATTCGGAACACCTGGAAACGAGA	60'C	This study
BaraC-282R	BaraC	GACCACTTGCGGGTGAATTCTG	60'C	This study
BomBc3 150F	BomBc3	TCTGATTGGCGCTCATCCCAC	60'C	This study
BomBc3 267R	BomBc3	TGGATGAGGAGAAACTGCGGTAC	60'C	This study
Drs-57F	Drs	CTCTCTGAAAACTTCTTCCAATATGATGCA	60'C	This study
Drs-139R	Drs	CTCCCAGGACGACCACCATC	60'C	This study
DptA1-205F	DptA1	GCAAGGTCACGAGAAGGTATGGA	60'C	This study
DptA1-296R	DptA1	CATAAGGTCCGCCCAAGTGCT	60'C	This study
Dro-144F	Drosocin	CGATTCGAGTGAGGCGCGA	60'C	This study
Dro-236R	Drosocin	CACATCTTTAGGCGGGCAGAATG	60'C	This study
AttC-375F	AttC1	ACCCTGGCCTACAACAATCACG	60'C	This study
AttC-452R	AttC1	CTGGAAGCTGTCCCGCACTC	60'C	This study
D. pseudoobscura
Dpse-RpL32 F	RpL32	TGCCAAGTTGTCGCACAAATGG	60'C	Duxbury et al. (2019)
Dpse-RpL32 R	RpL32	TACGCTTGTTGGAGCCGTAAC	60'C	Duxbury et al. (2019)
Dpse-Bom-259F	Dpse\GA19132 (BomBc3)	GGAGGCGGCACTGTCTATCATAG	60'C	Hanson et al. (2019b)
Dpse-Bom-337R	Dpse\GA19132 (BomBc3)	GTTAAACATCCACATTGCAGTGTTCG	60'C	Hanson et al. (2019b)
Dpse-GA15751-36F	Dpse\GA15751	TAGCATGCTGTTTGCCGCG	60'C	This study
Dpse-GA15751-141R	Dpse\GA15751	TTCATTCTGACCGCGTATGTAAATTCC	60'C	This study
Dpse-GA24235-230F	Dpse\GA24235	GGCCAATTTCAGAACACTCCATCG	60'C	This study
Dpse-GA24235-334R	Dpse\GA24235	GGTGTGCGTTCCTGGTCCT	60'C	This study
D. willistoni
GK10645-51F	Dwil\GK10645	CGCAGTTTTGTGTGCTGTAGCT	60'C	This study
GK10645-174R	Dwil\GK10645	GCCATCCACCTGATAGGGTCC	60'C	This study
GK10648-198F	Dwil\GK10648	CATGTCTTTACCGACGAACATGGC	60'C	This study
GK10648-299R	Dwil\GK10648	CCGCTAATACTATGAGTTGCTGGTACT	60'C	This study
GK14243-63F	Dwil\GK14243	GCCACTGCAACCAGCTTTGATC	60'C	This study
GK14243-152R	Dwil\GK14243	GATTCGCCATTTGGATTGTCACATGT	60'C	This study
Dwil\RpL32-F	RpL32	TGCTAAGTTGTCGCACAAATGG	60'C	This study
Dwil\RpL32-R	RpL32	TACGCTTGTTTGAACCATAAC	60'C	This study
Dwil\DptA-30F	Dwil\GK20931	CCTGCTGCTTTGCCATCATGAG	60'C	This study
Dwil\DptA-144R	Dwil\GK20931	CCATCGCCACGCTGTCCT	60'C	This study
D. virilis
RpL-11F	RpL11	GCAGCCCGTGTTTTCTAAGG	60'C	Salminen et al. (2015)
RpL-11R	RpL11	TACTCGCGAACTTTCAAGCCAC	60'C	Modified from Salminen et al. (2015)
Dvir GJ23146-F	Dvir\GJ23146 (BomBc3)	ACG GCG TTT GTT TGA CTT GTC C	60'C	Hanson et al. (2016)
Dvir GJ23146-R	Dvir\GJ23146 (BomBc3)	GCC GTT GTT GAA GCT GCG ATA C	60'C	Hanson et al. (2016)
Dvir GJ21308-1F	Dvir\GJ21308	GCAACATGGGATCACAAGCGATAT	60'C	This study
Dvir GJ21308-125R	Dvir\GJ21308	CTGCTGGCCAGGTGTTCCA	60'C	This study
Dvir GJ25897-814F	Dvir\GJ25897	GTCAAATCAGCTACCCGGCAC	60'C	This study
Dvir GJ25897-903R	Dvir\GJ25897	TATCGCAGCACCGTGACTCA	60'C	This study
D. neotestacea
nRpL28-F	RpL28	TAC CTG GGT CAG ATC CTT GC	60'C	Hamilton et al. (2014)
nRpL28-R	RpL28	CGT GCC GTT AAG AAC ACC AC	60'C	Hamilton et al. (2014)
DtesBara-426F	Dneo\Bara	CCGGATGGTCGCACAGTCA	60'C	This study
DtesBara-515R	Dneo\Bara	ACCGGAATAGTATTGTGGACCACG	60'C	This study
nBom-55F	Dneo\Bom (BomBc3)	GACCAGTTGCCGGCAGCTAA	60'C	Hanson et al. (2016)
nBom-181R	Dneo\Bom (BomBc3)	TGGGACAGGTCAGGCAAACG	60'C	Hanson et al. (2016)
