## supplementary data file 3 for "Repeated truncation of a modular antimicrobial peptide gene for neural context": Detailed results.xlsx

### Sheet: Sheet1
Name	B	LRT	Test p-value	Uncorrected p-value	ω distribution over sites
Node12	0	11.6549	0.0435	0.001	ω1 = 1.00 (94%)
					ω2 = 14400 (6.0%)
DANA_GF13690	0	5.4521	0.9892	0.0236	ω1 = 0.771 (97%)
					ω2 = 225 (3.4%)
DBIA_XM_017101808	0	0	1	1	ω1 = 0.117 (100%)
DBIP_XM_017235265	0	0	1	1	ω1 = 0.0421 (100%)
DELE_XM_017276537	0	0	1	1	ω1 = 0.0635 (100%)
DERE_GG20379	0	0	1	1	ω1 = 0.0424 (100%)
DEUG_XM_017221794	0	0	1	1	ω1 = 0.0433 (100%)
DFIC_XM_017195800	0	0	1	1	ω1 = 0.142 (100%)
DINS_BARAC	0	0.4061	1	0.3497	ω1 = 10000000000 (100%)
DMAU_XM_033298434_LOC117137134	0	0	1	1	ω1 = 0.486 (100%)
DMEL_BARAA_CG33470_AND_CG18279_	0	0	1	1	ω1 = 0.505 (100%)
DPAU_BARAC_STR_L06_	0	0	1	1	ω1 = 0.00 (100%)
DPAU_BARAC_STR_L12_	0	0	1	1	ω1 = 1.00 (100%)
DPSE_GA24235	0	0	1	1	ω1 = 0.0642 (100%)
DRHO_XM_017120938	0	0	1	1	ω1 = 0.190 (100%)
DSEC_GM21466_XM_002033668	0	0	1	1	ω1 = 1.00 (100%)
DSER_XM_020962164	0	0	1	1	ω1 = 0.427 (100%)
DSIM_GD10965_W501_	0	0	1	1	ω1 = 0.159 (100%)
DSUZ_XM_017088027	0	0	1	1	ω1 = 0.141 (100%)
DTAK_XM_017145699	0	0	1	1	ω1 = 0.198 (100%)
DTRO_BARAC	0	0	1	1	ω1 = 0.201 (100%)
DWIL_GK10645	0	0	1	1	ω1 = 0.0757 (100%)
DYAK_GE12540	0	0	1	1	ω1 = 0.130 (100%)
Node14	0	0	1	1	ω1 = 0.00 (100%)
Node16	0	0	1	1	ω1 = 0.0258 (100%)
Node17	0	0	1	1	ω1 = 0.0376 (100%)
Node20	0	3.4672	1	0.0655	ω1 = 0.00 (96%)
					ω2 = 18.4 (3.8%)
Node21	0	0	1	1	ω1 = 1.00 (100%)
Node24	0	0	1	1	ω1 = 0.00 (100%)
Node26	0	0	1	1	ω1 = 1.00 (100%)
Node28	0	0	1	1	ω1 = 0.386 (100%)
Node29	0	0.1495	1	0.4182	ω1 = 10000000000 (100%)
Node3	0	1.8525	1	0.1535	ω1 = 0.0125 (86%)
					ω2 = 100000 (14%)
Node31	0	0	1	1	ω1 = 0.00 (100%)
Node34	0	0	1	1	ω1 = 0.00 (100%)
Node35	0	1.0099	1	0.244	ω1 = 10000000000 (100%)
Node37	0	0	1	1	ω1 = 0.00 (100%)
Node39	0	0	1	1	ω1 = 0.00 (100%)
Node42	0	0	1	1	ω1 = 0.128 (100%)
Node5	0	0	1	1	ω1 = 0.00 (100%)
Node7	0	0.8331	1	0.2701	ω1 = 10000000000 (100%)
Node9	0	3.7017	1	0.058	ω1 = 0.0535 (96%)
					ω2 = 100000 (4.2%)
SLEB_XM_030519534	0	0	1	1	ω1 = 0.0212 (100%)
