## supplementary data file 3 for "Repeated truncation of a modular antimicrobial peptide gene for neural context": datamonkey-table (3).csv

Site index	Unconstrained likelihood	Constrained likelihood	Optimized Null Likelihood	Constrained Statistic	Optimized Null Statistic
1	-17.86	-17.71	-18.07	-0.31	0.42
2	-54.33	-54.3	-54.8	-0.06	0.96
3	-20.28	-20.11	-20.23	-0.33	-0.1
4	-17.36	-17.2	-17.7	-0.32	0.68
5	-12.41	-12.24	-12.42	-0.34	0.03
6	-19.96	-19.78	-19.89	-0.37	-0.14
7	-24.61	-24.44	-24.92	-0.35	0.62
8	-29.96	-29.86	-30.39	-0.18	0.86
9	-32.8	-32.65	-33.78	-0.3	1.96
10	-26.04	-25.87	-26.2	-0.34	0.33
11	-10.43	-10.25	-10.3	-0.34	-0.26
12	-27.83	-27.67	-27.83	-0.33	-0.01
13	-18.04	-17.88	-18.23	-0.32	0.38
14	-20.84	-20.66	-20.9	-0.36	0.11
15	-76.04	-75.92	-77.27	-0.25	2.46
16	-20.71	-20.53	-20.88	-0.36	0.34
17	-16.61	-16.43	-16.62	-0.36	0.01
18	-29.06	-28.88	-29.53	-0.36	0.94
19	-19.78	-19.58	-19.75	-0.39	-0.06
20	-18.97	-18.79	-18.9	-0.35	-0.13
21	-16.75	-16.59	-16.53	-0.33	-0.45
22	-21.42	-21.26	-21.54	-0.33	0.24
23	-18.96	-18.78	-18.91	-0.36	-0.11
24	-26.5	-26.34	-26.95	-0.32	0.9
25	-16.81	-16.65	-17.35	-0.32	1.08
26	-25.48	-25.36	-25.56	-0.24	0.15
27	-28.48	-31.15	-28.7	5.35	0.44
28	-21.12	-20.94	-20.99	-0.35	-0.26
29	-49.91	-50.1	-48.67	0.38	-2.49
30	-16.66	-16.49	-16.93	-0.33	0.54
31	-61.81	-61.79	-62.06	-0.03	0.5
32	-18.73	-18.55	-18.73	-0.36	-0.01
33	-26.22	-26.09	-25.77	-0.26	-0.9
34	-23.53	-23.35	-23.68	-0.36	0.29
35	-18.76	-18.58	-18.87	-0.36	0.23
36	-23.35	-25.1	-24.46	3.51	2.23
37	-14.42	-14.23	-14.43	-0.37	0.03
38	-30.69	-34.85	-31.02	8.32	0.67
39	-16.96	-16.8	-17.23	-0.32	0.54
40	-40.48	-44.43	-39.29	7.91	-2.38
41	-16.2	-16.04	-16.23	-0.32	0.06
42	-35.83	-35.57	-35.78	-0.52	-0.1
43	-40.03	-40.85	-39.67	1.64	-0.71
44	-47.85	-49.38	-47.13	3.06	-1.44
45	-41.1	-41.84	-41.56	1.49	0.92
46	-25.63	-25.46	-25.71	-0.34	0.16
47	-30.46	-31.11	-30.82	1.3	0.71
48	-9.48	-9.3	-9.46	-0.35	-0.03
49	-40.95	-40.91	-40.03	-0.08	-1.83
50	-15.78	-15.62	-15.71	-0.34	-0.16
51	-22.71	-22.53	-22.83	-0.35	0.24
52	-10.1	-9.93	-10.04	-0.34	-0.13
53	-26.83	-26.87	-26.58	0.09	-0.51
54	-62.3	-67.17	-63.04	9.74	1.49
55	-25.15	-24.99	-24.53	-0.32	-1.24
56	-8.8	-8.62	-8.76	-0.34	-0.06
57	-29.82	-29.66	-29.49	-0.32	-0.66
58	-28.06	-27.76	-28.51	-0.61	0.89
