## supplementary data file 3 for "Repeated truncation of a modular antimicrobial peptide gene for neural context": FELdatamonkey-table (3).xlsx

### Sheet: FELdatamonkey-table (3).csv
ï»¿Site	Partition	alpha	beta	omega	alpha=beta	LRT	p-value	Total branch length
1	1	1.759	0	0	0.178	18.061	0	0
2	1	4.176	0.373	0.089	0.527	6.374	0.012	0
3	1	0.386	0.051	0.131	0.146	3.507	0.061	0
4	1	2.81	0	0	0.261	21.631	0	0
5	1	0.986	0	0	0.139	10.841	0.001	0
6	1	0.778	0	0	0.239	10.651	0.001	0
7	1	0.937	0	0	0.261	14.262	0	0
8	1	2.349	0.091	0.039	0.313	14.625	0	0
9	1	1.723	0	0	0.427	19.933	0	0
10	1	1.353	0	0	0.292	19.801	0	0
11	1	0.599	0	0	0.083	7.684	0.006	0
12	1	0.935	0.12	0.128	0.328	6.687	0.01	0
13	1	1.353	0	0	0.146	17.975	0	0
14	1	0.832	0	0	0.283	12.136	0	0
15	1	2.693	0.831	0.308	1.174	3.874	0.049	0
16	1	1.06	0	0	0.231	15.807	0	0
17	1	0.257	0	0	0.089	4.093	0.043	0
18	1	2.18	0.138	0.063	0.287	8.696	0.003	0
19	1	1.019	0.054	0.053	0.148	5.362	0.021	0
20	1	0.616	0	0	0.164	9.952	0.002	0
21	1	1.353	0	0	0.192	13.894	0	0
22	1	0.773	0	0	0.157	15.003	0	0
23	1	0.937	0	0	0.216	14.109	0	0
24	1	1.759	0	0	0.466	21.919	0	0
25	1	1.963	0	0	0.18	18.283	0	0
26	1	8789.08	0	0	0.331	38.448	0	0
27	1	1.329	0.105	0.079	0.245	6.528	0.011	0
28	1	0.547	0	0	0.184	8.021	0.005	0
29	1	0	0.489	Infinity	0.325	6.461	0.011	0
30	1	2.328	0	0	0.261	20.424	0	0
31	1	0.645	0.708	1.097	0.699	0.006	0.937	0
32	1	0.479	0	0	0.126	7.781	0.005	0
33	1	0.849	0.118	0.139	0.301	5.726	0.017	0
34	1	0.939	0	0	0.335	13.574	0	0
35	1	0.611	0	0	0.167	10.1	0.001	0
36	1	0.379	0.071	0.186	0.18	2.39	0.122	0
37	1	0.478	0	0	0.146	6.999	0.008	0
38	1	1.965	0.246	0.125	0.481	5.804	0.016	0
39	1	1.353	0	0	0.142	16.752	0	0
40	1	2.86	0.222	0.077	0.447	8.929	0.003	0
41	1	1.667	0	0	0.155	16.859	0	0
42	1	0.713	0.194	0.272	0.352	2.947	0.086	0
43	1	0.687	0.176	0.257	0.328	3.239	0.072	0
44	1	1.197	0.51	0.426	0.652	1.435	0.231	0
45	1	0.669	0.298	0.446	0.424	1.081	0.298	0
46	1	1.353	0	0	0.358	16.621	0	0
47	1	1.308	0.174	0.133	0.294	3.988	0.046	0
48	1	0.231	0	0	0.039	3.484	0.062	0
49	1	1.24	0.255	0.206	0.478	5.079	0.024	0
50	1	1.353	0	0	0.195	14.651	0	0
51	1	0.675	0	0	0.145	11.227	0.001	0
52	1	0.234	0	0	0.044	3.295	0.069	0
53	1	3.529	0.115	0.032	0.339	11.256	0.001	0
54	1	0.988	0.891	0.902	0.923	0.025	0.874	0
55	1	1.105	0	0	0.273	13.344	0	0
56	1	0.246	0	0	0.037	3.763	0.052	0
57	1	1.5	0	0	0.306	23.715	0	0
58	1	0.242	0.181	0.748	0.191	0.058	0.81	0
