## supplementary data file 3 for "Repeated truncation of a modular antimicrobial peptide gene for neural context": FUBARdatamonkey-table (3).xlsx

### Sheet: FUBARdatamonkey-table (3).csv
ï»¿Site	Partition	&alpha;	&beta;	&beta;-&alpha;	Prob[&alpha;>&beta;]	Prob[&alpha;<&beta;]	BayesFactor[&alpha;<&beta;]
1	1	6.178	0.07	-6.109	1	0	0
2	1	12.018	1.028	-10.99	0.974	0.012	0.019
3	1	0.865	0.313	-0.552	0.897	0.072	0.124
4	1	3.53	0.041	-3.49	1	0	0
5	1	1.864	0.093	-1.771	0.985	0.01	0.017
6	1	2.247	0.091	-2.155	0.992	0.005	0.008
7	1	2.641	0.043	-2.598	0.999	0	0.001
8	1	7.492	0.472	-7.02	0.983	0.011	0.017
9	1	6.184	0.109	-6.075	1	0	0
10	1	3.291	0.028	-3.263	1	0	0
11	1	1.242	0.087	-1.155	0.978	0.014	0.022
12	1	1.805	0.478	-1.327	0.933	0.044	0.073
13	1	2.606	0.027	-2.579	0.999	0	0.001
14	1	2.623	0.066	-2.556	0.998	0.001	0.002
15	1	13.203	2.493	-10.71	0.937	0.001	0.001
16	1	2.571	0.033	-2.538	0.999	0.001	0.001
17	1	0.704	0.186	-0.519	0.889	0.081	0.141
18	1	6.121	0.591	-5.53	0.939	0.042	0.07
19	1	3.258	0.366	-2.892	0.946	0.038	0.064
20	1	1.637	0.089	-1.548	0.99	0.006	0.01
21	1	2.597	0.049	-2.549	0.998	0.001	0.002
22	1	2.756	0.023	-2.733	1	0	0
23	1	2.616	0.045	-2.571	0.998	0.001	0.002
24	1	3.852	0.076	-3.776	1	0	0
25	1	5.955	0.071	-5.885	1	0	0
26	1	17.885	0.098	-17.788	1	0	0
27	1	5.008	0.522	-4.486	0.975	0.017	0.028
28	1	1.126	0.167	-0.96	0.949	0.036	0.059
29	1	0.215	1.184	0.97	0.013	0.978	70.856
30	1	3.246	0.038	-3.207	1	0	0
31	1	0.75	2.79	2.041	0.026	0.932	22.114
32	1	2.105	0.066	-2.04	0.993	0.004	0.007
33	1	1.817	0.438	-1.379	0.947	0.034	0.056
34	1	2.918	0.058	-2.86	1	0	0
35	1	2.471	0.048	-2.423	0.998	0.001	0.002
36	1	0.785	0.429	-0.356	0.776	0.17	0.329
37	1	1.004	0.169	-0.835	0.945	0.039	0.064
38	1	7.921	0.809	-7.111	0.968	0.02	0.033
39	1	2.662	0.026	-2.636	0.999	0	0
40	1	12.221	0.762	-11.46	0.996	0.002	0.004
41	1	2.8	0.044	-2.756	0.998	0.001	0.002
42	1	1.72	0.577	-1.143	0.891	0.072	0.125
43	1	1.926	0.55	-1.376	0.922	0.051	0.085
44	1	4.505	1.48	-3.025	0.762	0.075	0.13
45	1	2.065	0.822	-1.243	0.804	0.134	0.249
46	1	3.101	0.062	-3.039	1	0	0
47	1	3.207	0.673	-2.535	0.831	0.129	0.238
48	1	0.634	0.11	-0.525	0.911	0.057	0.097
49	1	4.579	0.731	-3.847	0.984	0.008	0.013
50	1	2.304	0.06	-2.243	0.994	0.004	0.006
51	1	1.899	0.064	-1.835	0.995	0.003	0.005
52	1	0.616	0.155	-0.462	0.864	0.096	0.17
53	1	14.024	0.551	-13.473	0.998	0.001	0.002
54	1	2.692	2.789	0.097	0.182	0.33	0.791
55	1	2.921	0.067	-2.855	0.998	0.001	0.001
56	1	0.66	0.119	-0.541	0.906	0.061	0.105
57	1	4.096	0.042	-4.054	1	0	0
58	1	0.558	0.591	0.033	0.403	0.52	1.737
