## supplementary data file 3 for "Repeated truncation of a modular antimicrobial peptide gene for neural context": SLACdatamonkey-table (3).xlsx

### Sheet: SLACdatamonkey-table (3).csv
Site	ES	EN	S	N	P[S]	dS	dN	dN-dS	P [dN/dS > 1]	P [dN/dS < 1]	Total branch length
1	0.404994	2.04919	4	0	0.165022	9.8767	0	-3.63156	1	0.00074159	2.71968
2	0.408952	2.11423	4	7	0.162078	9.78111	3.3109	-2.37903	0.978128	0.0879158	2.71968
3	0.989768	2.01023	3	1	0.329923	3.03101	0.497455	-0.931564	0.988152	0.108103	2.71968
4	0.55878	2	5	0	0.218377	8.94807	0	-3.29011	1	0.000496637	2.71968
5	0.59159	2.40841	3	0	0.197197	5.07108	0	-1.86458	1	0.0076683	2.71968
6	1	1.91789	5	0	0.342714	5	0	-1.83845	1	0.00472778	2.71968
7	1.03152	1.94491	6	0	0.346563	5.81664	0	-2.13872	1	0.00173259	2.71968
8	0.616525	2.38348	5	2	0.205508	8.10997	0.839111	-2.67342	0.999566	0.0052934	2.71968
9	1	1.92637	8	0	0.341721	8	0	-2.94152	1	0.00018594	2.71968
10	1	2	7	0	0.333333	7	0	-2.57383	1	0.000457247	2.71968
11	0.607399	2.3926	3	0	0.202466	4.9391	0	-1.81605	1	0.00829961	2.71968
12	0.992119	2.00788	5	2	0.330706	5.03972	0.996075	-1.48681	0.993439	0.0437718	2.71968
13	0.611202	2.3888	4	0	0.203734	6.54448	0	-2.40634	1	0.00172287	2.71968
14	1	1.94148	6	0	0.339965	6	0	-2.20614	1	0.00154386	2.71968
15	0.987454	1.93406	10	11	0.337994	10.1271	5.68752	-1.63237	0.938779	0.134672	2.71968
16	1	2	6	0	0.333333	6	0	-2.20614	1	0.00137174	2.71968
17	1	2	2	0	0.333333	2	0	-0.73538	1	0.111111	2.71968
18	0.587712	2.33894	4	3	0.200814	6.80606	1.28263	-2.03091	0.99524	0.0338127	2.71968
19	0.474724	1.98314	2	1	0.193145	4.21298	0.504252	-1.36366	0.992795	0.0975044	2.71968
20	1	2	4	0	0.333333	4	0	-1.47076	1	0.0123457	2.71968
21	0.588543	2	4	0	0.227364	6.79645	0	-2.49899	1	0.00267233	2.71968
22	0.647017	2.35298	5	0	0.215672	7.72777	0	-2.84142	1	0.000466629	2.71968
23	0.944145	2.0493	4	0	0.315404	4.23664	0	-1.55777	1	0.00989626	2.71968
24	1	1.99028	9	0	0.334417	9	0	-3.30921	1	5.23108e-05	2.71968
25	0.407765	2.04642	4	0	0.166151	9.80958	0	-3.60688	1	0.000762097	2.71968
26	0.587772	2.41223	8	0	0.195924	13.6107	0	-5.00453	1	2.17119e-06	2.71968
27	0.43594	2.37642	3	2	0.155009	6.88168	0.841602	-2.22088	0.997471	0.0291219	2.71968
28	1	1.91987	3	0	0.342481	3	0	-1.10307	1	0.0401709	2.71968
29	0.998586	2.00141	0	8	0.332862	0	3.99717	1.46972	0.0392397	1	2.71968
30	0.608256	2	5	0	0.233204	8.22022	0	-3.02249	1	0.000689733	2.71968
31	0.709174	2.19042	2.5	10.5	0.244577	3.52523	4.79359	0.466364	0.47583	0.757442	2.71968
32	1	2	3	0	0.333333	3	0	-1.10307	1	0.037037	2.71968
33	0.943493	2.05651	5	2	0.314498	5.29946	0.972523	-1.59097	0.995053	0.035309	2.71968
34	1	1.86762	7	0	0.348721	7	0	-2.57383	1	0.000627111	2.71968
35	1	2	4	0	0.333333	4	0	-1.47076	1	0.0123457	2.71968
36	1	2	3	1	0.333333	3	0.5	-0.919224	0.987654	0.111111	2.71968
37	1	2	3	0	0.333333	3	0	-1.10307	1	0.037037	2.71968
38	0.625467	1.99401	4.5	4.5	0.238776	7.19462	2.25676	-1.8156	0.975716	0.0930462	2.71968
39	0.562035	2.43797	4	0	0.187345	7.117	0	-2.61685	1	0.00123188	2.71968
40	0.444223	2.12768	4	4	0.172721	9.00449	1.87998	-2.61961	0.994586	0.0345941	2.71968
41	0.580051	2.41995	4	0	0.19335	6.89595	0	-2.53557	1	0.00139759	2.71968
42	1	1.77725	5	3	0.360068	5	1.688	-1.21779	0.970712	0.118108	2.71968
43	1	1.99624	5	3	0.333751	5	1.50282	-1.28588	0.98021	0.0883728	2.71968
44	0.768229	1.88396	4.75	7.25	0.289658	6.18305	3.84827	-0.858475	0.861013	0.30599	2.71968
45	1.13171	1.76825	4.5	4.5	0.390251	3.97628	2.54489	-0.526306	0.832296	0.36969	2.71968
46	1	1.89636	7	0	0.34526	7	0	-2.57383	1	0.000584826	2.71968
47	0.46729	2.34495	2	3	0.166163	4.28	1.27935	-1.10331	0.964797	0.195274	2.71968
48	0.626453	2.37355	1	0	0.208818	1.59629	0	-0.58694	1	0.208818	2.71968
49	0.9964	1.97954	5.83333	4.16667	0.334818	5.85441	2.10486	-1.37867	0.970173	0.101109	2.71968
50	0.576656	2	3	0	0.2238	5.20241	0	-1.91287	1	0.0112093	2.71968
51	1	2	4	0	0.333333	4	0	-1.47076	1	0.0123457	2.71968
52	0.627517	2.37248	1	0	0.209172	1.59358	0	-0.585944	1	0.209172	2.71968
53	0.471289	2.34375	4	2	0.167418	8.48737	0.853333	-2.80696	0.999321	0.00884781	2.71968
54	1.13532	1.71314	5.5	9.5	0.398572	4.84446	5.54536	0.257715	0.51094	0.68587	2.71968
55	1	1.95568	5	0	0.338332	5	0	-1.83845	1	0.00443316	2.71968
56	0.557883	2.44212	1	0	0.185961	1.79249	0	-0.65908	1	0.185961	2.71968
57	1	2	8	0	0.333333	8	0	-2.94152	1	0.000152416	2.71968
58	0.62375	2.29976	1	4	0.213357	1.60321	1.73931	0.0500456	0.709719	0.698776	2.71968
