## supplementary data file 3 for "Repeated truncation of a modular antimicrobial peptide gene for neural context": datamonkey-table (3).csv

Site index	Unconstrained likelihood	Constrained likelihood	Optimized Null Likelihood	Constrained Statistic	Optimized Null Statistic
1	-9.3	-9.17	-9.3	-0.27	-0.01
2	-21.19	-24.72	-22.76	7.06	3.14
3	-20.93	-20.77	-21.11	-0.32	0.36
4	-18.03	-18.51	-17.38	0.95	-1.31
5	-15.35	-15.35	-15.51	-0.01	0.32
6	-34.03	-33.94	-34.13	-0.18	0.2
7	-17.06	-16.95	-17.12	-0.24	0.11
8	-13.64	-13.54	-13.53	-0.2	-0.22
9	-28.17	-28.06	-28.08	-0.23	-0.19
10	-24.43	-24.3	-24.4	-0.26	-0.05
11	-13.77	-13.65	-14.01	-0.25	0.48
12	-42.18	-42.1	-42.86	-0.15	1.35
13	-19.7	-19.74	-19.46	0.09	-0.48
14	-15.61	-15.49	-15.75	-0.26	0.28
15	-47	-46.93	-47.28	-0.14	0.56
16	-20.35	-20.22	-20.15	-0.26	-0.39
17	-24.26	-24.35	-24.19	0.18	-0.14
18	-30.11	-30	-29.64	-0.21	-0.93
19	-35.25	-35.14	-35.36	-0.22	0.22
20	-28.44	-28.33	-28.76	-0.23	0.63
21	-12.97	-12.84	-13.21	-0.26	0.48
22	-17.97	-17.84	-18.06	-0.26	0.18
23	-22.61	-22.49	-23.12	-0.24	1.01
24	-15.37	-15.24	-15.81	-0.26	0.89
25	-18.93	-18.89	-19.14	-0.08	0.41
26	-12.31	-12.19	-12.04	-0.25	-0.55
27	-10.98	-10.86	-10.93	-0.25	-0.11
28	-9.88	-9.75	-10.13	-0.26	0.5
29	-21.18	-21.03	-20.87	-0.32	-0.62
30	-9.85	-9.72	-9.82	-0.26	-0.06
31	-36.62	-36.81	-36.18	0.36	-0.88
32	-26.04	-25.91	-25.89	-0.26	-0.28
33	-25.04	-24.98	-24.37	-0.11	-1.34
34	-30.03	-29.95	-29.78	-0.16	-0.5
35	-24.91	-24.75	-24.79	-0.31	-0.23
36	-51.59	-54.53	-52.2	5.9	1.23
37	-17.06	-16.93	-16.78	-0.25	-0.55
38	-29.13	-28.97	-29.26	-0.31	0.26
39	-8.69	-8.55	-8.78	-0.27	0.19
40	-16.36	-16.24	-16.51	-0.24	0.29
41	-24	-24.01	-23.9	0.02	-0.2
42	-24.82	-24.69	-25.2	-0.26	0.75
43	-18.38	-18.25	-18.46	-0.26	0.16
44	-36.19	-36.18	-35.55	-0.02	-1.27
45	-32.62	-32.93	-32.06	0.61	-1.14
46	-27.71	-27.6	-27.85	-0.22	0.27
47	-30.49	-30.39	-30.76	-0.2	0.53
48	-20.62	-20.52	-20.54	-0.21	-0.16
49	-49.09	-50.8	-48.12	3.42	-1.94
50	-26.67	-28.59	-26.72	3.85	0.12
51	-19.51	-19.37	-19.65	-0.27	0.3
52	-13.35	-13.23	-13.55	-0.24	0.4
53	-26.48	-26.36	-26.64	-0.23	0.33
54	-61.68	-66.93	-63.96	10.5	4.55
55	-17.35	-17.23	-17.73	-0.25	0.74
56	-10.94	-10.81	-10.96	-0.26	0.04
57	-23.23	-23.1	-23.55	-0.25	0.65
58	-17.48	-17.35	-17.65	-0.27	0.33
