## supplementary data file 3 for "Repeated truncation of a modular antimicrobial peptide gene for neural context": FELdatamonkey-table (3).csv

Site	Partition	alpha	beta	omega	alpha=beta	LRT	p-value	Total branch length
1	1	0.544	0.000	0.000	0.058	5.498	0.019	0.000
2	1	0.654	0.192	0.293	0.258	1.018	0.313	0.000
3	1	0.702	0.115	0.164	0.198	2.639	0.104	0.000
4	1	1.215	0.074	0.061	0.227	6.050	0.014	0.000
5	1	0.893	0.057	0.064	0.153	4.774	0.029	0.000
6	1	3.150	0.000	0.000	0.493	30.963	0.000	0.000
7	1	0.950	0.000	0.000	0.186	10.744	0.001	0.000
8	1	0.724	0.055	0.076	0.119	3.439	0.064	0.000
9	1	1.773	0.000	0.000	0.276	18.695	0.000	0.000
10	1	1.353	0.000	0.000	0.283	15.983	0.000	0.000
11	1	1.759	0.000	0.000	0.185	15.871	0.000	0.000
12	1	1.178	0.424	0.360	0.579	1.779	0.182	0.000
13	1	0.864	0.053	0.062	0.142	4.912	0.027	0.000
14	1	0.544	0.000	0.000	0.133	8.074	0.004	0.000
15	1	1.919	0.264	0.138	0.548	7.802	0.005	0.000
16	1	0.932	0.000	0.000	0.220	12.803	0.000	0.000
17	1	0.759	0.065	0.085	0.242	6.036	0.014	0.000
18	1	5.684	0.176	0.031	0.436	15.833	0.000	0.000
19	1	1.659	0.186	0.112	0.439	8.045	0.005	0.000
20	1	1.137	0.129	0.114	0.293	4.939	0.026	0.000
21	1	1.713	0.000	0.000	0.192	12.091	0.001	0.000
22	1	0.450	0.000	0.000	0.087	6.450	0.011	0.000
23	1	0.678	0.000	0.000	0.211	11.064	0.001	0.000
24	1	0.359	0.000	0.000	0.086	5.582	0.018	0.000
25	1	1.447	0.056	0.039	0.231	9.685	0.002	0.000
26	1	1.353	0.000	0.000	0.144	12.509	0.000	0.000
27	1	1.353	0.000	0.000	0.131	11.310	0.001	0.000
28	1	0.000	0.000	NaN	0.000	0.000	1.000	0.000
29	1	0.000	0.129	Infinity	0.089	1.505	0.220	0.000
30	1	0.780	0.000	0.000	0.123	7.192	0.007	0.000
31	1	1.599	0.229	0.143	0.464	5.765	0.016	0.000
32	1	0.745	0.000	0.000	0.220	11.177	0.001	0.000
33	1	1.150	0.135	0.117	0.358	6.731	0.009	0.000
34	1	0.954	0.061	0.063	0.275	8.453	0.004	0.000
35	1	0.394	0.065	0.166	0.174	2.831	0.092	0.000
36	1	1.580	0.531	0.336	0.750	2.108	0.147	0.000
37	1	0.823	0.000	0.000	0.180	11.664	0.001	0.000
38	1	0.981	0.061	0.062	0.275	8.829	0.003	0.000
39	1	0.000	0.000	NaN	0.000	0.000	1.000	0.000
40	1	2.447	0.000	0.000	0.219	18.804	0.000	0.000
41	1	1.243	0.111	0.089	0.211	4.653	0.031	0.000
42	1	0.859	0.094	0.109	0.346	5.202	0.023	0.000
43	1	0.525	0.000	0.000	0.143	7.464	0.006	0.000
44	1	1.015	0.540	0.532	0.699	0.802	0.371	0.000
45	1	0.576	0.218	0.378	0.274	0.981	0.322	0.000
46	1	1.759	0.000	0.000	0.340	21.301	0.000	0.000
47	1	1.276	0.206	0.161	0.332	2.899	0.089	0.000
48	1	1.595	0.058	0.036	0.210	8.485	0.004	0.000
49	1	1.694	0.466	0.275	0.740	3.466	0.063	0.000
50	1	0.805	0.234	0.291	0.329	1.461	0.227	0.000
51	1	0.503	0.000	0.000	0.130	7.765	0.005	0.000
52	1	0.929	0.000	0.000	0.100	8.481	0.004	0.000
53	1	3.108	0.115	0.037	0.381	12.988	0.000	0.000
54	1	2.582	0.762	0.295	0.975	2.159	0.142	0.000
55	1	0.529	0.000	0.000	0.134	7.854	0.005	0.000
56	1	1.353	0.000	0.000	0.119	11.196	0.001	0.000
57	1	1.637	0.000	0.000	0.294	19.259	0.000	0.000
58	1	1.267	0.068	0.054	0.198	6.045	0.014	0.000
