## supplementary data file 3 for "Repeated truncation of a modular antimicrobial peptide gene for neural context": FUBARdatamonkey-table (3).csv

Site	Partition	&alpha;	&beta;	&beta;-&alpha;	Prob[&alpha;>&beta;]	Prob[&alpha;<&beta;]	BayesFactor[&alpha;<&beta;]
1	1	1.373	0.165	-1.209	0.936	0.046	0.077
2	1	1.483	0.744	-0.739	0.589	0.348	0.853
3	1	1.041	0.532	-0.509	0.726	0.215	0.436
4	1	1.234	0.391	-0.842	0.855	0.108	0.193
5	1	1.167	0.402	-0.765	0.838	0.122	0.222
6	1	14.310	0.211	-14.098	1.000	0.000	0.000
7	1	3.023	0.135	-2.888	0.991	0.007	0.011
8	1	0.776	0.387	-0.389	0.731	0.213	0.432
9	1	4.521	0.149	-4.372	0.999	0.000	0.001
10	1	3.657	0.103	-3.553	1.000	0.000	0.000
11	1	2.471	0.115	-2.356	0.993	0.004	0.007
12	1	4.489	1.477	-3.012	0.772	0.086	0.150
13	1	1.161	0.304	-0.857	0.904	0.068	0.116
14	1	1.454	0.177	-1.277	0.966	0.023	0.038
15	1	6.846	0.804	-6.042	0.996	0.001	0.002
16	1	2.279	0.108	-2.171	0.996	0.002	0.004
17	1	2.494	0.422	-2.071	0.963	0.024	0.040
18	1	11.184	0.686	-10.498	0.993	0.004	0.007
19	1	6.645	0.765	-5.880	0.994	0.002	0.003
20	1	1.925	0.548	-1.377	0.870	0.094	0.165
21	1	2.359	0.137	-2.222	0.989	0.007	0.011
22	1	1.557	0.124	-1.434	0.979	0.014	0.023
23	1	2.493	0.121	-2.372	0.997	0.002	0.003
24	1	0.906	0.192	-0.715	0.922	0.056	0.095
25	1	4.491	0.392	-4.099	0.984	0.011	0.017
26	1	1.973	0.127	-1.846	0.988	0.008	0.013
27	1	3.604	0.140	-3.464	0.991	0.006	0.010
28	1	0.386	0.224	-0.162	0.594	0.312	0.723
29	1	0.286	0.512	0.227	0.221	0.723	4.156
30	1	1.239	0.163	-1.076	0.954	0.032	0.052
31	1	6.349	0.759	-5.589	0.976	0.013	0.022
32	1	2.990	0.123	-2.867	0.999	0.001	0.001
33	1	2.391	0.494	-1.896	0.960	0.025	0.041
34	1	2.689	0.400	-2.289	0.978	0.013	0.022
35	1	1.537	0.381	-1.155	0.918	0.058	0.097
36	1	4.637	2.182	-2.455	0.600	0.120	0.218
37	1	1.649	0.165	-1.484	0.977	0.016	0.025
38	1	2.740	0.336	-2.404	0.987	0.008	0.013
39	1	0.408	0.127	-0.281	0.707	0.189	0.372
40	1	8.958	0.165	-8.794	1.000	0.000	0.000
41	1	1.564	0.515	-1.049	0.823	0.133	0.245
42	1	2.480	0.399	-2.080	0.969	0.020	0.033
43	1	1.527	0.134	-1.392	0.982	0.012	0.019
44	1	3.429	1.259	-2.170	0.774	0.090	0.157
45	1	0.984	0.756	-0.227	0.517	0.395	1.042
46	1	6.068	0.177	-5.891	1.000	0.000	0.000
47	1	4.829	0.749	-4.081	0.885	0.085	0.148
48	1	2.345	0.340	-2.004	0.951	0.034	0.056
49	1	4.896	1.405	-3.491	0.845	0.025	0.041
50	1	1.099	0.686	-0.413	0.616	0.308	0.709
51	1	1.298	0.145	-1.153	0.975	0.017	0.027
52	1	1.444	0.166	-1.279	0.957	0.030	0.050
53	1	14.674	0.587	-14.086	1.000	0.000	0.000
54	1	8.467	2.789	-5.678	0.570	0.186	0.364
55	1	1.545	0.176	-1.369	0.969	0.021	0.034
56	1	1.438	0.146	-1.292	0.967	0.023	0.037
57	1	3.033	0.107	-2.926	0.999	0.000	0.000
58	1	1.482	0.366	-1.116	0.895	0.077	0.133
