## supplementary data file 3 for "Repeated truncation of a modular antimicrobial peptide gene for neural context": SLACdatamonkey-table (3).csv

Partition	Site	ES	EN	S	N	P[S]	dS	dN	dN-dS	P [dN/dS > 1]	P [dN/dS < 1]	Total branch length
1	1	0.5270683649715762	1.995520255447859	1	0	0.2089394841097554	1.897287081636797	0	-0.911326629668463	1	0.2089394841097554	2.081895798795019
1	2	0.5283689985816518	2.092004835996839	1.5	3.5	0.201638785889741	2.838925077032499	1.673036285469317	-0.5600130382308215	0.8373670236174127	0.4708710700967184	2.081895798795019
1	3	0.6645234757336655	2.335476524266335	2	2	0.2215078252445551	3.00967546374777	0.856356284989111	-1.034306894708649	0.9637485728975173	0.2146691120129323	2.081895798795019
1	4	0.6054364695187268	2	2	1	0.2323742975895944	3.303401926860863	0.4999999999999999	-1.34656207504883	0.9874522958584893	0.1368980342577506	2.081895798795019
1	5	0.5948782597307385	2.405121740269263	2	1	0.1982927532435795	3.362032428122799	0.4157793691923662	-1.415177964543517	0.9922031257719759	0.1023662995107084	2.081895798795019
1	6	1	1.876358801639756	9	0	0.3476617727350008	8.999999999999998	0	-4.322982929889724	1	0.00007420146208858558	2.081895798795019
1	7	0.8658005845194653	1.974571490142046	3	1	0.3048194256812792	3.465001125709627	0.5064389944818165	-1.489837505681578	0.991366824652257	0.08738951816315987	1.985828736318672
1	8	0.6058675980581062	2.394132401941895	1	1	0.2019558660193687	1.650525631681155	0.4176878434914018	-0.5921707459630343	0.9592138281803668	0.3631255602191041	2.081895798795019
1	9	1	1.981002679235959	6	0	0.3354575985340287	5.999999999999999	0	-2.881988619926483	1.000000000000001	0.001425035888311221	2.081895798795019
1	10	1	2	6	0	0.3333333333333333	5.999999999999999	0	-2.881988619926483	1	0.001371742112482699	2.081895798795019
1	11	0.5867750331118536	2.413224966888147	3	0	0.1955916777039512	5.112691970021374	0	-2.455786679131852	1	0.007482575639479738	2.081895798795019
1	12	0.6596337242245137	2.115503885417624	4	6	0.2376940595423574	6.063971342130099	2.836203724965286	-1.550398256739369	0.9354267946597543	0.1961164140636877	2.081895798795019
1	13	0.5046800227864909	2.4940383251124	2	1	0.1682985743359674	3.962907009786905	0.400956148079614	-1.710916974696291	0.9952330421573046	0.07543931468516629	2.081895798795019
1	14	1	1.934972001876275	3	0	0.3407187528060636	3	0	-1.440994309963241	1	0.03955379078216237	2.081895798795019
1	15	0.9658921673120068	2.031180534961938	6	4	0.3222785241676531	6.211873543500693	1.969298115627597	-2.037842350384999	0.9838402387925441	0.06579755647429653	2.081895798795019
1	16	1	2	4	0	0.3333333333333333	3.999999999999999	0	-1.921325746617655	1	0.01234567901234551	2.081895798795019
1	17	0.9530779281553642	1.916390715745617	4	1	0.3321443955072028	4.196928584572098	0.5218142583261924	-1.765272944194914	0.9959576432048357	0.04468297391121601	2.081895798795019
1	18	0.5710376873090812	2.370088753943584	4	3	0.1941561162755956	7.004791608149938	1.265775382887374	-2.756629908463359	0.9959249266343884	0.03010213203633771	2.081895798795019
1	19	0.800833653188573	2.025639420029982	6	3	0.2833331973959509	7.492192637148298	1.481013832143727	-2.887358151394408	0.9970100410149504	0.01898612580221193	2.081895798795019
1	20	0.8666897029563106	2.133310297043689	3.5	2.5	0.2888965676521035	4.038354197657328	1.171887654348486	-1.376853992869348	0.9644147465334963	0.1487043071833924	2.081895798795019
1	21	0.5376886762052061	2	3	0	0.2118812607893462	5.579436824247096	0	-2.679978905513148	0.9999999999999998	0.009512127120039349	2.081895798795019
1	22	0.5617450252233102	2.438254974776691	2	0	0.1872483417411033	3.56033415552713	0	-1.710140419894126	1	0.0350619414847928	2.081895798795019
1	23	1.173735981798943	1.826264018201057	5	0	0.3912453272663142	4.259901781605674	0	-2.046164742765351	1	0.009167392342800174	2.081895798795019
1	24	1	2	2	0	0.3333333333333333	2	0	-0.9606628733088276	1	0.1111111111111109	2.081895798795019
1	25	0.5240560842421592	2.006233629433912	3	1	0.2071130753959382	5.724578132392678	0.49844643481635	-2.510275346442008	0.9981599481117808	0.03001699011334868	2.081895798795019
1	26	0.5063078914732196	2.493692108526781	3	0	0.1687692971577399	5.925248352876365	0	-2.846083053871304	0.9999999999999999	0.004807068660555136	2.081895798795019
1	27	0.4490550656821419	2.361095183629286	2	0	0.159797528901586	4.453796767578779	0	-2.1392985999379	1	0.02553525024305325	2.081895798795019
1	28	1	1.810150249311429	0	0	0.35585285884448	0	0	0	1	1	2.081895798795019
1	29	0.9891081384208578	2.010891861579143	0	2	0.3297027128069525	0	0.9945835667311372	0.4777297534808383	0.4492984532183588	1	2.081895798795019
1	30	0.5010292369809898	2	2	0	0.2003292202956354	3.991783018594351	0	-1.917378872134118	1	0.04013179650425713	2.081895798795019
1	31	0.757398311139568	2.130849490226604	4	4	0.2622345322244548	5.28123702042809	1.877185609939359	-1.635072904445536	0.9666318981250187	0.131436901191291	2.081895798795019
1	32	1	2	5	0	0.3333333333333333	4.999999999999999	0	-2.401657183272069	1	0.004115226337448097	2.081895798795019
1	33	0.9372478708246844	2.062752129175316	5	2	0.3124159569415614	5.334768054047965	0.9695784441146575	-2.096737796608186	0.9952341996445799	0.03431440057879698	2.081895798795019
1	34	0.9946127915879218	1.907249040541928	5	1	0.3427498789140888	5.027081938105167	0.5243153771443813	-2.162820331145749	0.9983786982173739	0.02027515157520521	2.081895798795019
1	35	0.9902964740054891	2.009703525994511	3	1	0.3300988246684964	3.029395821097684	0.4975858314748915	-1.216107929651513	0.9881265777689686	0.1082569160621653	2.081895798795019
1	36	0.945316226168805	1.984522004026637	4.5	7.5	0.3226513383661273	4.760311814637609	3.779247589486205	-0.4712359887172229	0.7523955091063161	0.4570400834550384	2.081895798795019
1	37	1	1.985607458275817	4	0	0.3349402136667686	3.999999999999999	0	-1.921325746617655	1	0.01258546227306889	2.081895798795019
1	38	0.9945074231978633	2.005492576802137	5	1	0.3315024743992877	5.027614559097382	0.4986306165214295	-2.175413363722279	0.9986728480593101	0.01738491060548097	2.081895798795019
1	39	0.4774113795805657	2.522588620419435	0	0	0.1591371265268552	0	0	0	1	1	2.081895798795019
1	40	0.4832704158069911	2.039318204612444	4	0	0.1915771806370224	8.276939512882416	0	-3.975674247324496	1	0.001347023308035156	2.081895798795019
1	41	0.5717534385622141	2.428246561437787	3	2	0.190584479520738	5.24701697910919	0.8236395890604215	-2.124687216626776	0.9944091679752995	0.05094379304789443	2.081895798795019
1	42	1	1.626861056777176	4	1	0.3806824869629278	3.999999999999999	0.6146806427224999	-1.626075310415098	0.9920050732463106	0.07302810169050611	2.081895798795019
1	43	1	2	3	0	0.3333333333333333	3	0	-1.522543797765819	1	0.03703703703703698	1.97038666762966
1	44	0.9126252602110194	1.678098871046977	4	5	0.3522664760789754	4.382959988500768	2.97956222143244	-0.7122448553494279	0.8244330232883044	0.396793747018569	1.97038666762966
1	45	0.7434390151628743	2.248023084695593	2	4	0.248520285514581	2.690200486131113	1.779341158563612	-0.4375143694005711	0.8329004147388404	0.4625495847764116	2.081895798795019
1	46	1	1.932542578868403	7	0	0.3410010163896328	6.999999999999998	0	-3.362320056580896	1	0.0005361542021883325	2.081895798795019
1	47	0.5147866135408085	2.150896290418622	2.5	3.5	0.1931162227796031	4.856381137816473	1.627228618874417	-1.551063468599657	0.9472304188863729	0.2091654233306267	2.081895798795019
1	48	0.6024253463485392	2.389448505246278	3	1	0.2013538592302	4.979870150191722	0.4185066126365134	-2.190966301096953	0.9983562346116899	0.02772296523526441	2.081895798795019
1	49	0.9310001734232031	2.047767289266792	5.5	6.5	0.3125454353467583	5.907625107927745	3.174188802638477	-1.312955387522927	0.9067153904471007	0.2244376174093556	2.081895798795019
1	50	0.5279971216395546	2.024390311757656	2	3	0.2068640186559741	3.787899437386196	1.481927661170874	-1.107630736154037	0.9366726337142997	0.2768347368402273	2.081895798795019
1	51	1	2	3	0	0.3333333333333333	3	0	-1.440994309963241	1	0.03703703703703698	2.081895798795019
1	52	0.6075326150083962	2.392467384991605	2	0	0.2025108716694653	3.292004331277523	0	-1.581253169915086	1	0.04101065314432661	2.081895798795019
1	53	0.5039029044211776	2.312783480899075	5	2	0.178899187018964	9.92254649880098	0.8647588572461253	-4.350740150778639	0.9998057074375586	0.002788795064885163	2.081895798795019
1	54	0.5753187366086399	2.284166424335853	4	10	0.2011966155539031	6.952667704825677	4.377964711090442	-1.236710787939266	0.8675746489985056	0.305931840845783	2.081895798795019
1	55	1	1.899529191480214	3	0	0.3448835772850069	3	0	-1.440994309963241	1	0.04102206738611314	2.081895798795019
1	56	0.603384709546754	2.396615290453247	2	0	0.2011282365155846	3.31463487283651	0	-1.592123330454382	1	0.04045256752386894	2.081895798795019
1	57	1	2	6	0	0.3333333333333333	5.999999999999999	0	-2.881988619926483	1	0.001371742112482699	2.081895798795019
1	58	0.5490168142751851	2.118352109959368	2	1	0.2058271014883083	3.642875678844938	0.4720650524993132	-1.523040023511676	0.991280176894468	0.1096547409101704	2.081895798795019
